# YTHDC2 Is Essential for Pachytene Progression and Prevents Aberrant Microtubule-Driven Telomere Clustering in Male Meiosis

**DOI:** 10.1101/2021.04.12.439470

**Authors:** Rong Liu, Seth D. Kasowitz, David Homolka, N. Adrian Leu, Jordan T. Shaked, Gordon Ruthel, Devanshi Jain, Scott Keeney, Mengcheng Luo, Ramesh S. Pillai, P. Jeremy Wang

**Affiliations:** School of Basic Medical Sciences, Wuhan University, Wuhan, Hubei Province, China; Department of Biomedical Sciences, University of Pennsylvania School of Veterinary Medicine, Philadelphia, Pennsylvania, USA; Department of Molecular Biology, Science III, University of Geneva, CH-1211 Geneva 4, Switzerland; Department of Pathobiology, University of Pennsylvania School of Veterinary Medicine, Philadelphia, Pennsylvania, USA; Molecular Biology Program, Memorial Sloan Kettering Cancer Center, New York, USA; Department of Genetics, Rutgers University, Piscataway, NJ, USA; Howard Hughes Medical Institute, Memorial Sloan Kettering Cancer Center, New York, USA

**Keywords:** YTHDC2, meiosis, pachytene, telomere, chromatin condensation, checkpoint.

## Abstract

Mechanisms driving the prolonged meiotic prophase I are poorly understood. The RNA helicase YTHDC2 is critical for mitosis to meiosis transition, as YTHDC2-deficient mouse germ cells initiate meiosis but arrest with mixed characteristics of mitotic and meiotic cell types. However, YTHDC2 is also highly expressed in normal pachytene cells. Here we identify an essential role for YTHDC2 in meiotic progression. Specifically, we find that YTHDC2 deficiency causes microtubule-dependent telomere clustering and apoptosis at the pachytene stage of prophase I, and thus a failure to advance to the diplotene stage. Depletion of YTHDC2 results in a massively dysregulated transcriptome in pachytene cells, with a tendency toward upregulation of genes normally expressed in mitotic germ cells and downregulation of meiotic transcripts. Dysregulation does not correlate with the m^6^A status of RNAs and YTHDC2-bound mRNAs are enriched in genes upregulated in mutant germ cells, revealing that YTHDC2 primarily targets its substrate mRNAs for degradation. Finally, altered transcripts in YTHDC2-deficient pachytene cells encode microtubule network proteins and inhibition of microtubule polymerization disperses clustered telomeres. Together, our results demonstrate that YTHDC2 regulates the prolonged pachytene stage of prophase I by perpetuating a meiotic transcriptome and preventing changes in the microtubule network that could lead to aberrant telomere clustering.
