## Supplementary material for "YTHDC2 Is Essential for Pachytene Progression and Prevents Aberrant Microtubule-Driven Telomere Clustering in Male Meiosis": Table S3

### Sheet: primers
Table S3. List of qRT-PCR primers used in this study
No.	Gene	Primer name	Primer sequences (5’→3’)	Tm (°C)	Application	Amplicon size (bp)
1	Ythdc2	NM_001163013.1Ythdc2F	AGCAGCAGTTACCCAAGTCC	60	qRT-PCR	198
		NM_001163013.1Ythdc2R	CGCTCGATTTAGCTTCCGCT
2	Meioc	NM_001127576.2MeiocF	GCTGTCTTAAATGAGGGTATCACG	60	qRT-PCR	157
		NM_001127576.2MeiocR	AGCCAAGCTTTCAAGTGCTC
3	UPF1	NM_001122829.2UPF1F2	GCAGTACATGCAGTTCAGCG	60	qRT-PCR	211
		NM_001122829.2UPF1R2	ACCCACAATGATCACGCCAT
4	Rad21	NM_009009.4Rad21F2	GCTGATCCCGGAGTTAGAGC	60	qRT-PCR	173
		NM_009009.4Rad21R2	CAAGAGCTCGCTGAAGACCA
5	Miwi	NM_021311.3Piwil1/MIWIF2	ATCAGCGTGAAGCCATTGGA	60	qRT-PCR	196
		NM_021311.3Piwil1/MIWIR2	TGTCTGACGTCACCTTCTGC
6	Actb	NM_007393.5ActbF	CCACCATGTACCCAGGCATT	60	qRT-PCR	189
		NM_007393.5ActbR	CGGACTCATCGTACTCCTGC
7	Sycp2	NM_177191Sycp2F	CCTAAGGACTGGCAACAAGAGT	60	qRT-PCR	166
		NM_177191Sycp2R	GAGCTTGAGAGGTCATTGCCA
8	Dmc1	NM_010059Dmc1F	TGGTGGACACATTCTGGCTC	60	qRT-PCR	141
		NM_010059Dmc1R	ATCCCTCCAGCGGTTATTGC
9	Msh2	NM_008628Msh2F	CTCGCTGGGATGTGACGAAG	60	qRT-PCR	172
		NM_008628Msh2R	GACCACCTCGGCTTTCAGTT
10	Smc1a	NM_019710Smc1aF	AGAGTGTGCTTCAGCGGATT	60	qRT-PCR	235
		NM_019710Smc1aR	CTGTTACGGGACAGAGCCTT
11	Atm	NM_007499.3AtmF	GAGTCCGACCTCCATTCCAC	60	qRT-PCR	176
		NM_007499.3AtmR	AGCAAGTTCACCTGTCCACC
12	Marf1	NM_001081154Marf1F	TCCCCTCAGCTAAGACCAGAT	60	qRT-PCR	150
		NM_001081154Marf1R	GGACAGGTTTCCCTTTTGCAC
13	Mre11a	NM_018736Mre11aF	CTACCCGACAACAGCCTTCT	60	qRT-PCR	176
		NM_018736Mre11aR	GTCTACCCCTTTGGCTGTCT
14	Terb1	NM_180958Terb1F	GTGCATACCAGTGTGTTCACC	60	qRT-PCR	209
		NM_180958Terb1R	CTGTGCCTCCAAACCTGGAA
15	Tex9	NM_009359Tex9F	GAGGTCCGTCTGAATCGAGC	60	qRT-PCR	227
		NM_009359Tex9R	GCTTCAATATGCATCTTCTGCCT
16	Stra8	NM_009292.2Stra8F	GTTTGCCACCTGCAACTCAG	60	qRT-PCR	156
		NM_009292.2Stra8R	TCCAGGCACTTCAGCAACAT
17	Esr1	NM_007956.5F	ATCCACCTGATGGCCAAAGC	60	qRT-PCR	172
		NM_007956.5R	ACATCTCCAGGAGCAGGTCA
